# Exploring the Correlation Between UVB Sensitivity and SLE Activity: Insights into UVB-Driven Pathogenesis in Lupus Erythematosus

**DOI:** 10.1101/2024.09.28.615513

**Authors:** Jiayu He, Yuanning Guo, Jiamin Chen, Jinhua Xu, Xiaohua Zhu

## Abstract

Lupus erythematosus (LE) comprises various autoimmune inflammatory diseases, with significant overlap between cutaneous LE (CLE) and systemic LE (SLE). A key feature of both CLE and SLE is UV photosensitivity, particularly in UV-exposure-related skin inflammation. Despite this, reliable and objective UVB photosensitivity indicators closely correlating with LE activity have yet to be identified, and the underlying cellular and molecular mechanisms linking UVB sensitivity with LE onset and progression remain unclear.

We discovered that ultraviolet B minimal erythema dose (UVB-MED), a quantitative photosensitivity measure, is a significant and independent risk factor for SLE activity, demonstrating a negative correlation with SLEDAI (r = -0.58, *P* < 0.0001). Comprehensive transcriptomic analyses of large-scale CLE and SLE samples revealed more pronounced and extensive UVB-response gene dysregulation in skin tissues compared to blood. Additionally, 14 lupus activity-correlated, UVB-response genes (UVBACGs) were identified, including eight interferon-stimulated genes (IRF7, ISG20, ISG15, IFI44, IFITM1, MX1, LY6E, OASL) and others (JUN, PTTG1, HLA-F, CAV1, HOPX, RPL3), with dysregulation evident in both skin and blood cells, particularly immunocytes. Conventional LE therapies were found to be associated with these genes and may potentially regulate them, thereby contributing to therapeutic effects. These findings highlight the role of UVB in triggering autoimmune inflammation in the skin, which may subsequently spread to systemic inflammation via immune cells and factors. UVBACGs play a critical role in this process and may serve as targets for precise LE therapies, providing insight into the link between UVB photosensitivity and LE progression.
