## Supplementary material for "Exploring the Correlation Between UVB Sensitivity and SLE Activity: Insights into UVB-Driven Pathogenesis in Lupus Erythematosus": Table S1

### Sheet: Sheet1
Table S2. Detailed univariate and multivariate logistic regression analyses for SLEDAI-based SLE activity status (active to stable).
	univariable analysis					multivariable analysis [continuous(U+C3+D)]			multivariable analysis [continuous(U+C3)]			multivariable analysis [continuous(U+C4+D)]			multivariable analysis [ordinal(U+C3+D)]			multivariable analysis [ordinal(U+C3)]			multivariable analysis [ordinal(U+C4+D)]			multivariable analysis [ordinal(U+C4)]
variables	standardized coef*	coef	OR (95% CI)	P value	P for trend	coef	OR (95% CI)	P value	coef	OR (95% CI)	P value	coef	OR (95% CI)	P value	coef	OR (95% CI)	P value	coef	OR (95% CI)	P value	coef	OR (95% CI)	P value	coef	OR (95% CI)	P value
gender (male vs. female)	–	16.2931	1.19e^8 (0.000, NA)	0.991	–	–	–	–	–	–	–	–	–	–	–	–	–	–	–	–	–	–	–	–	–	–
age	0.2362	0.0338	1.034 (0.993, 1.086)	0.135	–	–	–	–	–	–	–	–	–	–	–	–	–	–	–	–	–	–	–	–	–	–
age (> median vs. ≤ median)	–	0.8889	2.432 (0.913, 7.005)	0.083	–	–	–	–	–	–	–	–	–	–	–	–	–	–	–	–	–	–	–	–	–	–
UVB-MED	-0.5408	-0.0368	0.963 (0.943, 0.983)	<0.001	–	-0.053	0.948 (0.912, 0.978)	0.002	-0.0414	0.959 (0.934, 0.981)	<0.001	-0.0646	0.937 (0.895, 0.970)	0.001	–	–	–	–	–	–	–	–	–	–	–	–
UVB-MED (≤ 56.525 vs. > 56.525 mJ/cm2)	–	2.1366	8.471 (2.614, 38.219)	0.001	–	–	–	–	–	–	–	–	–	–	2.3206	10.182 (2.341, 77.820)	0.006	2.2228	9.233 (2.609, 47.321)	0.002	2.3673	10.668 (2.417, 78.156)	0.005	2.1685	8.745 (2.442, 42.879)	0.002
> 56.525 mJ/cm2	–	reference			0.002	–	–	–	–	–	–	–	–	–	–	–	–	–	–	–	–	–	–	–	–	–
35–56.525 mJ/cm2	–	1.7311	5.647 (1.709, 25.757)	0.01		–	–	–	–	–	–	–	–	–	–	–	–	–	–	–	–	–	–	–	–	–
≤ 35m J/cm2	–	17.9301	6.122e^7 (0.000, NA)	0.991		–	–	–	–	–	–	–	–	–	–	–	–	–	–	–	–	–	–	–	–	–
ESR	0.2124	0.0189	1.019 (0.992, 1.055)	0.229	–	–	–	–	–	–	–	–	–	–	–	–	–	–	–	–	–	–	–	–	–	–
ESR (> 20 vs. ≤ 20mm/h)	–	0.7419	2.100 (0.756, 6.463)	0.169	–	–	–	–	–	–	–	–	–	–	–	–	–	–	–	–	–	–	–	–	–	–
dsDNA	0.9129	0.0043	1.004 (1.001, 1.008)	0.014	–	0.004	1.004 (1.000, 1.009)	0.084	–	–	–	0.0051	1.005 (1.001, 1.011)	0.027	–	–	–	–	–	–	–	–	–	–	–	–
dsDNA (> 100 vs. ≤ 100 IU/mL)	–	1.6094	5.000 (1.641, 16.490)	0.006	–	–	–	–	–	–	–	–	–	–	1.1696	3.221 (0.873, 12.307)	0.078	–	–	–	0.962	2.617 (0.663, 10.502)	0.166	–	–	–
≤ 100 IU/mL	–	reference			0.007	–	–	–	–	–	–	–	–	–	–	–	–	–	–	–	–	–	–	–	–	–
100–402.6 IU/mL	–	1.2677	3.553 (1.023, 14.543)	0.056		–	–	–	–	–	–	–	–	–	–	–	–	–	–	–	–	–	–	–	–	–
> 402.6 IU/mL	–	2.0662	7.895 (1.833, 55.146)	0.013		–	–	–	–	–	–	–	–	–	–	–	–	–	–	–	–	–	–	–	–	–
C3, per 0.01 U	-0.6784	-0.0505	0.951 (0.925, 0.973)	<0.001	–	-0.0439	0.957 (0.917, 0.991)	0.021	-0.0577	0.944 (0.911, 0.971)	<0.001	–	–	–	–	–	–	–	–	–	–	–	–	–	–	–
C3 (< 0.9 vs. 0.9–1.8 g/L)	–	2.3545	10.533 (2.500, 54.458)	0.002	–	–	–	–	–	–	–	–	–	–	2.1761	8.812 (0.983, 122.010)	0.069	2.5024	12.212 (2.392, 84.189)	0.005	–	–	–	–	–	–
0.9–1.8 g/L	–	reference			<0.001	–	–	–	–	–	–	–	–	–	–	–	–	–	–	–	–	–	–	–	–	–
0.515–0.9 g/L	–	1.6546	5.231 (1.199, 27.826)	0.034		–	–	–	–	–	–	–	–	–	–	–	–	–	–	–	–	–	–	–	–	–
≤ 0.515 g/L	–	3.8067	45.000 (7.254, 429.900)	<0.001		–	–	–	–	–	–	–	–	–	–	–	–	–	–	–	–	–	–	–	–	–
C4, per 0.01 U	-0.4073	-0.1249	0.883 (0.809, 0.953)	0.002	–	–	–	–	–	–	–	-0.1866	0.830 (0.713, 0.944)	0.007	–	–	–	–	–	–	–	–	–	–	–	–
C4 (< 0.1 vs. 0.1–0.4 g/L)	–	2.1691	8.750 (3.095, 27.693)	<0.001	–	–	–	–	–	–	–	–	–	–	–	–	–	–	–	–	1.8027	6.066 (1.595, 25.792)	0.01	2.2163	9.173 (2.983, 32.082)	<0.001
0.1–0.4 g/L	–	reference			<0.001	–	–	–	–	–	–	–	–	–	–	–	–	–	–	–	–	–	–	–	–	–
0.06–0.1 g/L	–	1.6503	5.208 (1.589, 20.710)	0.01		–	–	–	–	–	–	–	–	–	–	–	–	–	–	–	–	–	–	–	–	–
≤ 0.06 g/L	–	2.7621	15.833 (3.927, 107.543)	<0.001		–	–	–	–	–	–	–	–	–	–	–	–	–	–	–	–	–	–	–	–	–
total IgE	-0.2073	-0.0005	0.999 (0.998, 1.001)	0.129	–	–	–	–	–	–	–	–	–	–	–	–	–	–	–	–	–	–	–	–	–	–
total IgE (> 240 vs. ≤ 240 ng/mL)	–	-5.4129e^-16	1.000 (0.293, 3.330)	1	–	–	–	–	–	–	–	–	–	–	–	–	–	–	–	–	–	–	–	–	–	–
face (yes vs. no)	–	-0.4887	0.613 (0.185, 1.758)	0.386	–	–	–	–	–	–	–	–	–	–	–	–	–	–	–	–	–	–	–	–	–	–
(Intercept)	–	–	–	–	–	7.3011	–	–	8.1138	–	–	7.0669	–	–	-1.8459	–	–	-1.5741	–	–	-0.7672	–	–	-0.5759	–	–
LogitP	–	–	–	–	–	7.3011 + (-0.0530) × UVB-MED + (-4.3888) × C3 + (0.004) × dsDNA			8.1138 + (-0.0414) × UVB-MED + (-5.7671) × C3			7.0669 + (-0.0646) × UVB-MED + 0.0051 × dsDNA + (-18.6569) × C4			(-1.8459) + (2.3206) × UVB-MED + (2.1761) × C3 + (1.1696) × dsDNA			(-1.5741) + (2.2228) × UVB-MED + (2.5024) × C3			(-0.7672) + (2.3673) × UVB-MED + (1.8027) × C4 + (0.962) × dsDNA			(-0.5759) + (2.1685) × UVB-MED + (2.2163) × C4
* the standardized coefficient is calculated by the equation: coefficient × SD ÷ (Π/√3), in which, the SD of random variable distribution function of logistic regression is (Π/√3).
U, unit
