## Supplementary material for "Exploring the Correlation Between UVB Sensitivity and SLE Activity: Insights into UVB-Driven Pathogenesis in Lupus Erythematosus": Table S2

### Sheet: UVB.MED_cat2_chiTable
Table S1. SLE activity risk factors and their associations with different UVE-MED groups in SLE patients.
Variables	Levels	Overall/No. (%)	UVB-MED groups		P-value	UVB-MED groups			P-value
			≤ 35mJ/cm2	> 35mJ/cm2		≤ 35mJ/cm2	35–56.525mJ/cm2	> 56.525mJ/cm2
Total	–	103 (100)	16 (15.5)	87 (84.5)	–	16 (15.5)	35 (34.0)	52 (50.5)	–
UVB_MED (mean (SD))	–	61.99 (26.65)	27.03 (6.24)	68.42 (23.80)	<0.001	27.03 (6.24)	46.64 (6.26)	83.08 (19.61)	<0.001
SLEDAI (median [IQR])	–	8.00 [5.00, 12.00]	12.50 [10.00, 15.25]	7.00 [5.00, 11.00]	<0.001	12.50 [10.00, 15.25]	10.00 [6.50, 13.00]	6.00 [4.00, 9.00]	<0.001
SLEDAI (%)	stable (0–4)	21 (20.4)	0 (0.0)	21 (24.1)	0.037*	0 (0.0)	3 (8.6)	18 (34.6)	0.001
	active (≥ 5)	82 (79.6)	16 (100.0)	66 (75.9)		16 (100.0)	32 (91.4)	34 (65.4)
SLEDAI (%)	stable (0–4)	21 (20.4)	0 (0.0)	21 (24.1)	0.002	0 (0.0)	3 (8.6)	18 (34.6)	<0.001*
	mild (5–9)	39 (37.9)	3 (18.8)	36 (41.4)		3 (18.8)	13 (37.1)	23 (44.2)
	moderate (10–14)	31 (30.1)	8 (50.0)	23 (26.4)		8 (50.0)	13 (37.1)	10 (19.2)
	severe (≥ 15)	12 (11.7)	5 (31.2)	7 (8.0)		5 (31.2)	6 (17.1)	1 (1.9)
gender (%)	female	96 (93.2)	14 (87.5)	82 (94.3)	0.656	14 (87.5)	32 (91.4)	50 (96.2)	0.261*
	male	7 (6.8)	2 (12.5)	5 (5.7)		2 (12.5)	3 (8.6)	2 (3.8)
age (median [IQR])	–	31.00 [24.00, 40.00]	35.50 [28.75, 45.00]	29.00 [23.50, 39.50]	0.103	35.50 [28.75, 45.00]	26.00 [23.50, 40.00]	31.00 [23.75, 38.25]	0.221
age (%)	≤ median	51 (49.5)	5 (31.2)	46 (52.9)	0.188	5 (31.2)	21 (60.0)	25 (48.1)	0.156
	> median	52 (50.5)	11 (68.8)	41 (47.1)		11 (68.8)	14 (40.0)	27 (51.9)
C3 (mean (SD))	–	0.57 (0.24)	0.49 (0.24)	0.59 (0.24)	0.12	0.49 (0.24)	0.51 (0.23)	0.64 (0.24)	0.013
C3 (%)	< 0.9 g/L	94 (91.3)	15 (93.8)	79 (90.8)	1	15 (93.8)	33 (94.3)	46 (88.5)	0.716*
	0.9–1.8 g/L	9 (8.7)	1 (6.2)	8 (9.2)		1 (6.2)	2 (5.7)	6 (11.5)
C3 (%)	≤ 0.515 g/L	47 (45.6)	36 (41.4)	11 (68.8)	0.127	11 (68.8)	20 (57.1)	16 (30.8)	0.035*
	0.515–0.9 g/L	47 (45.6)	43 (49.4)	4 (25.0)		4 (25.0)	13 (37.1)	30 (57.7)
	0.9–1.8 g/L	9 (8.7)	8 (9.2)	1 (6.2)		1 (6.2)	2 (5.7)	6 (11.5)
C4 (median [IQR])	–	0.07 [0.06, 0.12]	0.06 [0.05, 0.12]	0.07 [0.06, 0.12]	0.214	0.06 [0.05, 0.12]	0.06 [0.06, 0.09]	0.08 [0.06, 0.14]	0.084
C4 (%)	< 0.1 g/L	69 (67.6)	11 (68.8)	58 (67.4)	1	11 (68.8)	26 (76.5)	32 (61.5)	0.349
	0.1–0.4 g/L	33 (32.4)	5 (31.2)	28 (32.6)		5 (31.2)	8 (23.5)	20 (38.5)
C4 (%)	≤ 0.06 g/L	40 (39.2)	31 (36.0)	9 (56.2)	0.212	9 (56.2)	16 (47.1)	15 (28.8)	0.175
	0.06–0.1 g/L	29 (28.4)	27 (31.4)	2 (12.5)		2 (12.5)	10 (29.4)	17 (32.7)
	0.1–0.4 g/L	33 (32.4)	28 (32.6)	5 (31.2)		5 (31.2)	8 (23.5)	20 (38.5)
anti-dsDNA (median [IQR])	–	265.35 [51.00, 459.23]	148.20 [51.95, 755.20]	286.00 [51.50, 445.60]	0.602	148.20 [51.95, 755.20]	348.45 [146.80, 499.12]	181.50 [46.15, 390.15]	0.166
anti-dsDNA (%)	≤ 100 IU/mL	29 (31.5)	6 (37.5)	23 (30.3)	0.787	6 (37.5)	6 (19.4)	17 (37.8)	0.201
	> 100 IU/mL	63 (68.5)	10 (62.5)	53 (69.7)		10 (62.5)	25 (80.6)	28 (62.2)
anti-dsDNA (%)	≤ 100 IU/mL	29 (31.5)	23 (30.3)	6 (37.5)	0.377	6 (37.5)	6 (19.4)	17 (37.8)	0.183
	100–402.6 IU/mL	31 (33.7)	28 (36.8)	3 (18.8)		3 (18.8)	11 (35.5)	17 (37.8)
	> 402.6 IU/mL	32 (34.8)	25 (32.9)	7 (43.8)		7 (43.8)	14 (45.2)	11 (24.4)
ESR (median [IQR])	–	19.00 [12.75, 35.00]	23.50 [12.50, 37.50]	19.00 [12.75, 34.25]	0.749	23.50 [12.50, 37.50]	17.50 [11.75, 35.25]	19.00 [13.00, 32.25]	0.94
ESR (%)	≤ 20 mm/h	54 (56.2)	7 (43.8)	47 (58.8)	0.408	7 (43.8)	17 (53.1)	30 (62.5)	0.386
	> 20 mm/h	42 (43.8)	9 (56.2)	33 (41.2)		9 (56.2)	15 (46.9)	18 (37.5)
total IgE (median [IQR])	–	265.20 [71.58, 757.80]	309.60 [160.44, 802.20]	265.20 [68.34, 742.20]	0.606	309.60 [160.44, 802.20]	165.36 [60.36, 638.40]	278.40 [71.52, 734.40]	0.608
total IgE (%)	≤ 240 ng/mL	36 (46.2)	3 (30.0)	33 (48.5)	0.449	3 (30.0)	14 (51.9)	19 (46.3)	0.496
	> 240 ng/mL	42 (53.8)	7 (70.0)	35 (51.5)		7 (70.0)	13 (48.1)	22 (53.7)
initial from face (%)	no	32 (31.7)	5 (35.7)	27 (31.0)	0.968	5 (35.7)	9 (25.7)	18 (34.6)	0.642
	yes	69 (68.3)	9 (64.3)	60 (69.0)		9 (64.3)	26 (74.3)	34 (65.4)
Variables with median [IQR] are compared with Wilcoxon test or Kruskal-Wallis test, whereas variables with mean (SD) are compared with student t test or one-way ANOVA, others are using Pearson's Chi-squared test with Yates' continuity correction except the ones with * are using Fisher exact test.
Variables C4, anti-dsDNA, ESR, total IgE, and initial from face have missing values.
