## Supplementary material for "Exploring the Correlation Between UVB Sensitivity and SLE Activity: Insights into UVB-Driven Pathogenesis in Lupus Erythematosus": Table S4

### Sheet: Table S5_v1.2
Datasets	Sample type	Disease type	Clinical/phenotype data	Disease group sample size	Control group sample size	Platform	Platform (detailed)
GSE120809	Skin	CLE	DLE,healthy	6	10	Affymetrix U133 arrays	Affymetrix HG-U133A_2
GSE52471	Skin	CLE	DLE,healthy	7	13	Affymetrix U133 arrays	Affymetrix HG-U133A_2
GSE100093	Skin	CLE	DLE,healthy	19	7	Affymetrix U133 arrays	Affymetrix HT_HG-U133_Plus_PM
GSE109248	Skin	CLE	CCLE,SCLE,ACLE,healthy	25	14	Illumina arrays	Illumina HumanHT-12 V4.0
GSE72535	Skin	CLE	DLE,healthy	9	8	Illumina arrays	Illumina HumanHT-12 V4.0
GSE95474	Skin	CLE	DLE,SCLE,healthy	11	5	Agilent arrays	Agilent-039494 SurePrint G3
GSE81071	Skin	CLE	DLE,SCLE,healthy	90	13	Affymetrix Whole Transcript arrays	Affymetrix HuGene-2_1-st
GSE119207	Hair follicles	CLE	DLE: lesion,non-lesion; healthy	14	4	Affymetrix Whole Transcript arrays	Affymetrix HuGene-2_0-st
GSE72754&GSE72747&GSE61635&GSE39088	Whole blood	SLE		122	86	Affymetrix U133 arrays	Affymetrix HG-U133_Plus_2
GSE61635	Whole blood	SLE		80	30	Affymetrix U133 arrays	Affymetrix HG-U133_Plus_2
GSE39088	Whole blood	SLE		26	46	Affymetrix U133 arrays	Affymetrix HG-U133_Plus_2
GSE45291	Whole blood	SLE		292	20	Affymetrix U133 arrays	Affymetrix HT_HG-U133_Plus_PM
GSE65391-R1	Whole blood	SLE	SLEDAI, clinical, flow cytometry and treatment data	806	32	Illumina arrays	Illumina HumanHT-12 V4.0
GSE65391-R2	Whole blood	SLE	SLEDAI, clinical, flow cytometry and treatment data	118	40	Illumina arrays	Illumina HumanHT-12 V4.0
GSE108497	Whole blood	SLE		323	187	Illumina arrays	Illumina HumanHT-12 V4.0
GSE138458	Whole blood	SLE	SLEDAI categories	308	23	Illumina arrays	Illumina HumanHT-12 V4.0
GSE49454	Whole blood	SLE	SLEDAI, clinical, flow cytometry and treatment data	157	20	Illumina arrays	Illumina HumanHT-12 V4.0
GSE99967	Whole blood	SLE	SLEDAI, and clinical data	42	16	Affymetrix Whole Transcript arrays	Affymetrix HuGene-2_0-st
GSE50635	Whole blood	SLE		33	16	Affymetrix Whole Transcript arrays	Affymetrix HuGene-1_0-st
GSE88884	Whole blood	SLE	SLEDAI, and clinical data	1760	60	Affymetrix Whole Transcript arrays	Affymetrix HTA-2_0
GSE45923	PBMCs	SLE		4	5	Affymetrix U133 arrays	Affymetrix HG-U133_Plus_2
GSE121239	PBMCs	SLE	SLEDAI	292	20	Affymetrix U133 arrays	Affymetrix HT_HG-U133_Plus_PM
GSE126307	PBMCs	SLE		31	9	Illumina arrays	Illumina DASL
GSE81622	PBMCs	SLE	lupus nephritis, SLE without nephritis, healthy	30	25	Illumina arrays	Illumina HumanHT-12 V4.0
GSE144390	PBMCs	SLE		3	3	Affymetrix Whole Transcript arrays	Affymetrix HuGene-1_0-st
GSE4588&GSE51997	CD4+ T cells	SLE		14	14	Affymetrix U133 arrays	Affymetrix HG-U133_Plus_2
GSE4588	CD4+ T cells	SLE		8	10	Affymetrix U133 arrays	Affymetrix HG-U133_Plus_2
GSE51997	CD4+ T cells	SLE		6	4	Affymetrix U133 arrays	Affymetrix HG-U133_Plus_2
GSE55447	CD4+ T cells	SLE		42	10	Illumina arrays	Illumina HumanHT-12 V4.0
GSE103760&GSE119446	CD4+ T cells	SLE	SLEDAI, small sample size	13	13	Affymetrix Whole Transcript arrays	Affymetrix HTA-2_0
GSE103760	CD4+ T cells	SLE	SLEDAI, small sample size	8	8	Affymetrix Whole Transcript arrays	Affymetrix HTA-2_0
GSE119446	CD4+ T cells	SLE	SLEDAI, small sample size	5	5	Affymetrix Whole Transcript arrays	Affymetrix HTA-2_0
GSE55447	CD8+ T cells	SLE		42	10	Illumina arrays	Illumina HumanHT-12 V4.0
GSE46907	Monocytes	SLE		5	5	Affymetrix U133 arrays	Affymetrix HG-U133A
GSE51997	Monocytes CD16-	SLE		4	4	Affymetrix U133 arrays	Affymetrix HG-U133_Plus_2
GSE51997	Monocytes CD16+	SLE		4	3	Affymetrix U133 arrays	Affymetrix HG-U133_Plus_2
GSE55447	Monocytes	SLE		42	10	Illumina arrays	Illumina HumanHT-12 V4.0
GSE37356	Monocytes	SLE		20	16	Illumina arrays	Illumina HumanHT-12 V4.0
GSE37356	Macrophages	SLE		20	16	Illumina arrays	Illumina HumanHT-12 V4.0
GSE30153&GSE4588	B cells	SLE		24	18	Affymetrix U133 arrays	Affymetrix HG-U133_Plus_2
GSE30153	B cells	SLE		17	9	Affymetrix U133 arrays	Affymetrix HG-U133_Plus_2
GSE4588	B cells	SLE		7	9	Affymetrix U133 arrays	Affymetrix HG-U133_Plus_2
GSE55447	B cells	SLE		42	10	Illumina arrays	Illumina HumanHT-12 V4.0
GSE26975	Low-density granulocytes (LDGs)	SLE		10	9	Affymetrix U133 arrays	Affymetrix HG-U133_Plus_2
GSE26975	Neutrophils	SLE		10	9	Affymetrix U133 arrays	Affymetrix HG-U133_Plus_2
GSE27427	Neutrophils	SLE		21	12	Illumina arrays	Sentrix Human-6 v2
GSE22132	Platelets	SLE		10 (pooled to 1 loading sample)	10 (pooled to 1 loading sample)	Affymetrix U133 arrays	Affymetrix HG-U133_Plus_2
GSE89240	Dentritic cells	SLE		5	5	Agilent arrays	Agilent-060228 Human LncRNA microarray
